# Aging under immunosuppression reshapes human immune compartments and lowers clinical alloreactivity after heart transplantation

**DOI:** 10.64898/2026.02.25.681707

**Authors:** Kaushik Amancherla, Phillip Lin, B. Lakshitha A. Perera, Nelson Chow, Quanhu Sheng, Hasan K. Siddiqi, Eric Farber-Eger, Quinn S. Wells, Jane E. Freedman, Kelly H. Schlendorf, Ravi Shah, Eric R. Gamazon

## Abstract

Solid-organ transplantation in aging recipients represents a unique opportunity to study how age-related immunity in the context of non-specific immunosuppression strategies balances infection, malignancy, and rejection. Heart transplantation is an exemplar platform, as routine endomyocardial biopsy for rejection surveillance is the clinical “gold standard” regardless of clinical status. Here, we undertook the largest granular study to date to characterize the association between increasing recipient age at heart transplantation with acute allograft rejection and age-related cell-specific transcriptomic changes in circulating immune cells. This single-center retrospective cohort study evaluated individuals undergoing heart transplantation between July 2013 and December 2023 at Vanderbilt University Medical Center. Eligible participants were aged ≥18 years. A subset of individuals underwent single-cell RNA-sequencing of circulating immune cells. Among 799 adults, each one standard deviation increase in recipient age was associated with a ∼17% lower odds of allograft rejection (adjusted OR 0.83, 95% CI 0.71-0.98). In 40 individuals who underwent single-cell RNA-sequencing of circulating immune cells, increasing recipient age was associated with increases in *CD4+* and *CD8+* memory T cell subsets, monocytes, and NK cells. Furthermore, genes upregulated with increasing recipient age were associated with enrichment for pathways involved in immunosenescence and chronic low-grade inflammation while downregulated genes suggested decreased protein synthesis. These findings have clinical implications for an aging transplant population and support a more personalized approach to immunosuppression.
