## Supplemental Tables for "Aging under immunosuppression reshapes human immune compartments and lowers clinical alloreactivity after heart transplantation"

### Sheet: Data Files Received
Primary Data Received - File name	Data Description	Source of Primary Data	Date Received	MD5 on my RMD	MD5 Matched with Sender	Additional DV performed on files
CARDIA
CAC_results_110223	Seurat object ("Kaushik_PBMC_ScaleBio_Annotations_harmony_integrated_30dims_clustered_seurat_obj_all_meta_data.rds")	Phillip Lin	2025-02-25	e8de053858b9c9c14cdec001733dd57a	Yes (via Slack on 2/25/25)
	Raw counts object ("Kaushik_PBMC_RNA_Counts.rds")	Phillip Lin	2025-03-03	f6534554782638f6227ff501640f144a	Yes (via Slack on 3/3/25)
	Integrated Seurat object ("Phil_PBMC_aging_object_with_raw_counts.rds")	Kaushik Amancherla		6e9bb5831e8ca827a96ede5d3bbb9e52		This is the object I made merging the above two objects
CARDIA_Y25_Proteomics_DictionaryQC
CARDIA Coronary Aorta CSA CAC Metabolomics ds 20240722
CARDIA_Y25_Final_Proteomics
CAC_final_081324
CARDexpoV5
FHS
proteomics_cac_aac 2024-05-15
Genetics
CAC study results Tabe 2 and 3

### Sheet: Data Files Sent or Created
File Name	File Description	Sent To	Date Sent	Confirmed by recipient
CACgenelist	FASTQ files	Lakshita	Jan-Feb 2025	Yes (Lakshita - both via ACCRE and physical hard drive)
